# Rapid modeling of an ultra-rare epilepsy patient variant in mice by in utero prime editing

**DOI:** 10.1101/2023.12.06.570164

**Authors:** Colin D. Robertson, Patrick Davis, Ryan R. Richardson, Philip H. Iffland, Daiana C. O. Vieira, Marilyn Steyert, Paige N. McKeon, Andrea J. Romanowski, Garrett Crutcher, Eldin Jašarević, Steffen B. E. Wolff, Brian N. Mathur, Peter B. Crino, Tracy L. Bale, Ivy E. Dick, Alexandros Poulopoulos

**Affiliations:** Department of Pharmacology and UM-MIND, University of Maryland School of Medicine, Baltimore, MD, USA; Department of Neurology, Boston Children’s Hospital, Harvard Medical School, Boston, MA, USA; Department of Neurology, and UM-MIND, University of Maryland School of Medicine, Baltimore, MD, USA; Department of Physiology and UM-MIND, University of Maryland School of Medicine, Baltimore, MD, USA

## Abstract

Generating animal models that mirror a patient’s seizures within clinically-useful timeframes is an important step toward advancing precision medicine for genetic epilepsies. Here we report a somatic cell genome editing approach that rapidly incorporated a patient’s genomic variant into mice, which developed seizures recapitulating elements of the patient’s pathology. This approach offers a versatile in vivo platform for clinical, preclinical, and basic research applications, including tailoring pharmacotherapy, assessing variants of uncertain significance, and screening compounds to develop drugs for rare epilepsies. As proof-of-principle, we modeled an epilepsy patient with an ultra-rare variant of the NMDA receptor subunit GRIN2A using prime editing in utero directly in the developing brain of wild-type mice. This methodology achieved high-fidelity genome editing in vivo sufficient to induce frequent spontaneous seizures without necessitating germline modification or extensive breeding. Leveraging the speed and versatility of this approach, we propose a generalizable workflow to generate bedside-to-bench animal models of individual patients within weeks. This advance holds promise for providing a cost-effective, expedient in vivo testing platform that reduces barriers to access for precision medicine, and accelerates drug development for rare and neglected neurological conditions.

---

Genetic epilepsies afflict nearly 1 in 2000 children born^1^. They are exceptionally heterogeneous in etiology, clinical presentation, and responsiveness to treatment^2,3^. With nearly 1000 associated gene variants already identified, they comprise a collection of ultra-rare diseases^4^ for which tailored treatment options are limited due to challenges in assembling large study trial cohorts.

Without a systematic path for tailoring pharmacotherapy, over half of all epilepsy patients are faced with the burden of testing trial medications on themselves, and 30% nonetheless remain unresponsive to their current treatment^5^. Even in patients with known genetic causes of epilepsy, reliable prediction of therapeutic or deleterious response to medication trials remains elusive^3^. In this space of inadequately treated ultra-rare epilepsies, a platform to identify patient-specific efficacies by screening existing anti-epileptics or off-label use of compounds approved for humans would offer a path toward systematizing treatment selection in a manner otherwise not clinically feasible.

Precision medicine approaches hold great promise for enabling tailored therapies for rare-variant conditions. Genetic engineering and genome editing technologies enable the introduction of patient gene variants into transgenic mice, to serve as animal models in which treatments are assessed. However, due to the laborious, costly, and time-consuming process to generate mouse lines through breeding for germline transmission, only a fraction of patient variants has been developed into animal models. This bottleneck in the experimental pipeline has resulted in the available animal strains becoming singular in vivo models of the disease as a whole, rather than models of the specific variants, further limiting our understanding and treatment of these diverse conditions^3,6^. This approach is further restricted in producing inbred, genetically homogenous animal lines that do not recapitulate the phenotypic variability seen in human pedigrees of genetic epilepsy^7,8^.

In order for personalized animal models to become a precision medicine tool that can be applied broadly in a clinical setting, the technology to generate animals harboring individual patient variants must be i) rapid; applicable in clinically-relevant timescales, ii) versatile; applicable to a variety of gene variants, and iii) validatable; able to recapitulate identifiable features of the individual’s clinical presentation to be measured against therapeutic interventions.

We present here an experimental approach which demonstrates these features by leveraging developments in somatic cell genome editing and new precision editors^9–11^ to introduce patient variants into the genome of relevant cell types without the need for breeding transgenic animal strains. By performing somatic cell genome editing directly in the brain in vivo, our workflow circumvents germline transmission and the requirement for breeding, resulting in ready-to-use animal models within weeks (Fig. 1).

**Fig. 1.**

In utero prime editing workflow for generating personalized animal models. Schema depicting the 7-week workflow for personalized animal models, from variant identification, to editing agent construction, in utero delivery, and baseline analysis to identify animal for personalized models.

We demonstrate proof-of-principle somatic cell genome editing of an epilepsy patient point-variant directly into neurons of the cerebral cortex of wild-type mice. The resulting mice displayed frequent, spontaneous seizures reproducing several core characteristics of the clinical presentation of the patient. To our knowledge, this is the first demonstration of prime editing performed in vivo specifically targeting neurons, and the first proof-of-principle demonstration of a patient-specific, neurogenetic disease model in wild-type mice. This platform has the potential to be generalizable across a range of genetic variants, and increases the time- and cost-effectiveness of animal modeling to enable use in clinical settings for tailoring treatment options to individual patients.
