## Supplementary Table S1 for "Rapid modeling of an ultra-rare epilepsy patient variant in mice by in utero prime editing"

### Sheet: Events
Model animal	PA2					PA5					PA6					CT2
	Time from 9:00 AM	Duration	Type			Time from 9:00 AM	Duration	Type			Time from 9:00 AM	Duration	Type			Time from 9:00 AM	Duration	Type
	03:05:09	3.571	epileptiform			08:01:57	3.339	epileptiform			1 day, 14:21:38	156.455	Seizure bout			10:23:34	3.535	seizure
	03:12:34	7.349	seizure			10:14:47	3.296	epileptiform			1 day, 18:40:43	5.84	epileptiform			2 days, 20:27:14	12.892	seizure
	08:12:55	19.691	seizure			10:15:04	1.79	epileptiform			3 days, 16:25:02	2.037	epileptiform			3 days, 3:56:29	46.185	seizure
	08:22:15	11.808	seizure			10:22:58	1.463	epileptiform			3 days, 16:25:08	3.717	epileptiform
	10:02:39	14.546	seizure			10:23:08	4.437	epileptiform
	10:03:04	11.903	seizure			11:03:50	22.92	seizure
	10:03:32	7.691	seizure			11:04:23	9.852	seizure
	10:24:20	2.743	epileptiform			12:15:27	13.749	seizure
	10:24:42	6.716	epileptiform			12:57:26	11.801	seizure
	13:14:59	4.997	epileptiform			13:16:46	4.437	epileptiform
	13:15:25	7.441	seizure			15:41:12	6.349	epileptiform
	14:31:04	13.168	seizure			18:50:54	14.131	epileptiform
	16:22:06	6.015	epileptiform			18:53:53	4.619	epileptiform
	1 day, 7:07:53	12.368	seizure			18:54:22	8.535	epileptiform
	1 day, 7:11:15	13.525	seizure			18:54:33	12.157	seizure
	1 day, 9:38:13	3.833	epileptiform			18:54:47	1.179	epileptiform
	1 day, 9:58:20	4.193	epileptiform			18:54:57	5.783	epileptiform
	1 day, 9:59:52	9.699	seizure			20:40:55	3.848	epileptiform
	1 day, 10:10:25	20.641	seizure			21:04:16	4.197	epileptiform
	1 day, 10:10:47	2.961	epileptiform			21:08:40	48.601	seizure
	1 day, 10:10:51	3.506	epileptiform			1 day, 5:04:14	18.832	epileptiform
	1 day, 10:10:55	5.382	epileptiform			1 day, 5:41:51	5.899	seizure
	1 day, 10:14:11	8.477	epileptiform			1 day, 5:42:05	3.848	epileptiform
	1 day, 11:23:34	12.691	seizure (multiple)			1 day, 5:43:19	8.379	epileptiform
	1 day, 11:41:12	8.612	epileptiform			1 day, 5:43:40	8.771	epileptiform
	1 day, 13:16:07	31.909	seizure			1 day, 6:44:11	26.437	seizure
	1 day, 13:17:20	16.029	seizure			1 day, 8:47:51	4.161	epileptiform
	1 day, 13:18:41	3.859	Normal			1 day, 8:48:04	10.423	seizure
	1 day, 19:02:51	7.186	seizure			1 day, 10:37:29	20.11	seizure
	2 days, 5:02:01	16.761	seizure			1 day, 11:37:50	40.531	seizure
	2 days, 9:15:07	4.542	epileptiform			1 day, 11:38:56	77.19	seizure
	2 days, 9:40:40	5.953	epileptiform			1 day, 11:42:29	40.386	seziure
	2 days, 10:16:53	12.259	seizure			1 day, 12:00:11	29.447	seziure
	2 days, 10:18:20	19.615	seizure			1 day, 12:00:42	10.342	seziure
	2 days, 10:20:09	39.339	seizure			1 day, 12:05:10	9.753	seizure
	2 days, 10:54:13	12.706	seizure			1 day, 12:47:23	21.109	seizure
	2 days, 11:41:21	30.324	seizure			1 day, 12:52:14	10.037	seizure
	2 days, 14:57:06	16.098	seizure			1 day, 14:15:23	8.546	seizure
	2 days, 15:17:53	9.459	seizure			1 day, 19:34:27	12.92	seizure
	2 days, 15:18:04	9.179	seizure			1 day, 19:34:54	15.47	seizure
	2 days, 17:36:53	8.073	seizure			1 day, 20:49:11	6.193	seizure
	2 days, 21:35:25	6.346	epileptiform			2 days, 2:34:52	10.022	epileptiform
	3 days, 4:58:42	5.27	epileptiform			2 days, 7:42:17	121.935	seizure
	3 days, 9:39:22	14.077	seizure			2 days, 7:45:49	10.28	seizure
	3 days, 9:45:50	19.452	seizure			2 days, 7:46:06	16.106	seizure
	3 days, 10:04:25	34.509	seizure			2 days, 8:18:43	131.975	seizure
	3 days, 10:08:21	41.597	seizure			2 days, 8:26:30	14.673	seizure
	3 days, 11:08:43	45.779	seizure			2 days, 9:55:21	15.444	seizure
	3 days, 13:34:44	5.891	epileptiform			2 days, 9:56:47	29.276	seizure
	3 days, 13:34:52	2.822	epileptiform			2 days, 10:02:03	5.291	epileptiform
	3 days, 16:36:40	6.131	seizure			2 days, 10:19:00	5.335	epileptiform
						2 days, 10:23:49	76.887	seizure
						2 days, 11:16:58	29.211	seizure
						2 days, 11:52:53	30.029	seizure
						2 days, 11:53:32	6.015	epileptiform
						2 days, 12:34:44	13.051	seizure
						2 days, 13:08:18	11.815	seizure
						2 days, 13:10:36	31.622	seizure
						2 days, 13:12:27	14.179	seizure
						2 days, 13:31:02	9.023	seizure
						2 days, 13:32:32	17.808	seizure
						2 days, 13:32:50	18.716	seizure
						2 days, 17:12:07	9.586	epileptiform
						2 days, 19:18:32	37.823	seizure
						2 days, 20:47:17	65.575	seizure
						2 days, 20:49:08	8.219	epileptiform
						2 days, 23:44:14	5.426	epileptiform
						2 days, 23:44:38	42.862	seizure
						3 days, 1:23:08	13.303	seizure
						3 days, 1:23:26	5.339	epileptiform
						3 days, 4:48:33	26.495	seizure
						3 days, 4:49:09	10.833	seizure
						3 days, 4:50:09	144.684	seizure
						3 days, 4:53:17	103.088	seizure
						3 days, 5:08:39	116.252	seizure
						3 days, 5:10:56	10.764	seizure
						3 days, 6:12:19	13.095	seizure
						3 days, 6:13:19	53.295	seizure
						3 days, 6:33:02	14.019	seizure
						3 days, 7:05:47	3.79	epileptiform
						3 days, 7:10:54	14.237	seizure
						3 days, 8:35:50	8.23	seizure
						3 days, 8:36:36	8.463	seizure
						3 days, 8:56:26	9.131	seizure
						3 days, 9:00:36	120.706	seizure
						3 days, 9:02:41	6.102	epileptiform
						3 days, 9:38:13	79.626	seizure
						3 days, 9:40:05	39.411	seizure
						3 days, 10:02:15	7.946	seizure
						3 days, 10:27:42	27.993	seizure
						3 days, 10:30:16	16.408	seizure
						3 days, 10:30:39	10.776	seizure
						3 days, 10:56:26	17.822	seizure
						3 days, 11:31:18	4.248	epileptiform
						3 days, 11:33:54	21.881	seizure
						3 days, 11:34:36	16.87	seizure
						3 days, 11:58:56	175.07	seizure
						3 days, 12:02:07	3.477	seizure
						3 days, 12:02:13	1.826	epileptiform
						3 days, 12:25:27	68.455	seizure
						3 days, 12:27:35	2.67	epileptiform
						3 days, 13:40:42	6.444	fragemnt
						3 days, 14:15:40	10.466	seizure
						3 days, 14:41:53	19.309	seizure
						3 days, 14:51:25	35.848	seizure
						3 days, 18:02:56	4.749	epileptiform
						3 days, 20:03:44	10.215	seizure
						3 days, 20:19:22	5.303	fragemnt
						3 days, 21:19:30	9.255	seizure

### Sheet: Cohorts
PA Cohort (in utero electroporated for prime editing of Grin2a-A243V with PE3b)	Electroporation payload	Sex	plasmids (Lab ID)
PA1	PE3b with Grin2a-A243V pegRNA	F	γ332, TU516, @735
PA2	PE3b with Grin2a-A243V pegRNA	M	γ332, TU516, @735
PA3	PE3b with Grin2a-A243V pegRNA	F	γ332, TU516, @735
PA4	PE3b with Grin2a-A243V pegRNA	F	γ332, TU516, @735
PA5	PE3b with Grin2a-A243V pegRNA	M	γ332, TU516, @735
PA6	PE3b with Grin2a-A243V pegRNA	M	γ332, TU516, @735
PA7	PE3b with Grin2a-A243V pegRNA	F	γ332, TU516, @735
CT Cohort (in utero electroporated with control plasmids)
CT1	Cas9 with scrambled gRNA	M	B882, ®027
CT2	Cas9 with scrambled gRNA	M	B882, ®027
CT3	GFP with unrelated donor plasmid	F	Å346, u027
CT4	GFP with unrelated donor plasmid	F	Å346, u027
CT5	PE3b with non-expressing pegRNA of unrelated channel gene	M	γ322, TU516, @735
CT6	PE3b with non-expressing pegRNA of unrelated channel gene	F	γ322, TU516, @735
