## Supplementary Table S2 for "Rapid modeling of an ultra-rare epilepsy patient variant in mice by in utero prime editing"

### Sheet: Plasmids
Plasmid	Lab ID	Purpose	Nucleotide Sequence
in utero electroporation plasmids
pCAG<myr-tdTomato	@735	Red fluorescent reporter	cacctgacgcgccctgtagcggcgcattaagcgcggcgggtgtggtggttacgcgcagcgtgaccgctacacttgccagcgccctagcgcccgctcctttcgctttcttcccttcctttctcgccacgttcgccggctttccccgtcaagctctaaatcgggggctccctttagggttccgatttagtgctttacggcacctcgaccccaaaaaacttgattagggtgatggttcacgtagtgggccatcgccctgatagacggtttttcgccctttgacgttggagtccacgttctttaatagtggactcttgttccaaactggaacaacactcaaccctatctcggtctattcttttgatttataagggattttgccgatttcggcctattggttaa…
pJ2.U6<GRIN2ApegRNA.U6<GRIN2APE3b	γ332	Multiplexed pegRNA/PE3b gRNA for GRIN2A	gatccgctgcattaatgaatcggccaacgcgcggggagaggcggtttgcgtattgggcgctcttccgcttcctcgctcactgactcgctgcgctcggtcgttcggctgcggcgagcggtatcagctcactcaaaggcggtaatacggttatccacagaatcagggataacgcaggaaagaacatgtgagcaaaaggccagcaaaaggccaggaaccgtaaaaaggccgcgttgctggcgtttttccataggctccgcccccctgacgagcatcacaaaaatcgacgctcaagtcagaggtggcgaaacccgacaggactataaagataccaggcgtttccccctggaagctccctcgtgcgctctcctgttccgaccctgccgcttaccggatacctgt…
pCAG<GFP-2A-PE2	TU516	Prime editor	agatctttttccctctgccaaaaattatggggacatcatgaagccccttgagcatctgacttctggctaataaaggaaatttattttcattgcaatagtgtgttggaattttttgtgtctctcactcggaaggacatatgggagggcaaatcatttaaaacatcagaatgagtatttggtttagagtttggcaacatatgcccatatgctggctgccatgaacaaaggttggctataaagaggtcatcagtatatgaaacagccccctgctgtccattccttattccatagaaaagccttgacttgaggttagattttttttatattttgttttgtgttatttttttctttaacatccctaaaattttccttacatgttttactagccagatttttcct…
s23.U6<GRiN2AgRNA2	γ331	GRIN2A KO gRNA	aactgatcttcagcatcttttactttcaccagcgtttctgggtgagcaaaaacaggaaggcaaaatgccgcaaaaaagggaataagggcgacacggaaatgttgaatactcatactcttcctttttcaatattattgaagcatttatcagggttattgtctcatgagcggatacatatttgaatgtatttagaaaaataaacaaataggggttccgcgcacgaattggccagcgctgcattaccctgttatccctaaccggtgcgtttttatgcttgtagtattgtataatgtttttaagatccggagttctgcaattcatgtgatctgcgcctgggagctcacggggacagcccccccccaaagcccccagggatgtaattacgtccctcccccgcta…
s23.U6<GRiN2AgRNA1	γ330	GRIN2A KO gRNA	aactgatcttcagcatcttttactttcaccagcgtttctgggtgagcaaaaacaggaaggcaaaatgccgcaaaaaagggaataagggcgacacggaaatgttgaatactcatactcttcctttttcaatattattgaagcatttatcagggttattgtctcatgagcggatacatatttgaatgtatttagaaaaataaacaaataggggttccgcgcacgaattggccagcgctgcattaccctgttatccctaaccggtgcgtttttatgcttgtagtattgtataatgtttttaagatccggagttctgcaattcatgtgatctgcgcctgggagctcacggggacagcccccccccaaagcccccagggatgtaattacgtccctcccccgcta…
pCAG<GFP-2A-Cas9	B887	Cas9	agatctttttccctctgccaaaaattatggggacatcatgaagccccttgagcatctgacttctggctaataaaggaaatttattttcattgcaatagtgtgttggaattttttgtgtctctcactcggaaggacatatgggagggcaaatcatttaaaacatcagaatgagtatttggtttagagtttggcaacatatgcccatatgctggctgccatgaacaaaggttggctataaagaggtcatcagtatatgaaacagccccctgctgtccattccttattccatagaaaagccttgacttgaggttagattttttttatattttgttttgtgttatttttttctttaacatccctaaaattttccttacatgttttactagccagatttttcct…
s12.U6<ntgRNA	P197	Non-targeting gRNA	ggtgcgtttttatgcttgtagtattgtataatgtttttaagatccttaattaatagggataacagggtaatatcttgccctgcacgaataccagcgaccccttgcccaaatacttgccgtgggcctcggcctgagagccaaaacacttgatgcggaagaagtcggtgcgctcctgcttgtcgccggcatcgttgcgccacatctaggatctgccaggaaccgtaaaaaggccgcgttgctggcgtttttccataggctccgcccccctgacgagcatcacaaaaatcgacgctcaagtcagaggtggcgaaacccgacaggactataaagataccaggcgtttccccctggaagctccctcgtgcgctctcctgttccgaccctgccgcttaccggata…
pJ2.U6<unrelatedpegRNA.U6<unrelatedPE3b	γ322	Unrelated pegRNA/PE3b combo	gatccgctgcattaatgaatcggccaacgcgcggggagaggcggtttgcgtattgggcgctcttccgcttcctcgctcactgactcgctgcgctcggtcgttcggctgcggcgagcggtatcagctcactcaaaggcggtaatacggttatccacagaatcagggataacgcaggaaagaacatgtgagcaaaaggccagcaaaaggccaggaaccgtaaaaaggccgcgttgctggcgtttttccataggctccgcccccctgacgagcatcacaaaaatcgacgctcaagtcagaggtggcgaaacccgacaggactataaagataccaggcgtttccccctggaagctccctcgtgcgctctcctgttccgaccctgccgcttaccggatacctgt…
pCAG<HA-IgLON4-miniturbo	Å346	Unrelated overexpression plasmid	tcccaacgatcaaggcgagttacatgatcccccatgttgtgcaaaaaagcggttagctccttcggtcctccgatcgttgtcagaagtaagttggccgcagtgttatcactcatggttatggcagcactgcataattctcttactgtcatgccatccgtaagatgcttttctgtgactggtgagtactcaaccaagtcattctgagaatagtgtatgcggcgaccgagttgctcttgcccggcgtcaatacgggataataccgcgccacatagcagaactttaaaagtgctcatcattggaaaacgttcttcggggcgaaaactctcaaggatcttaccgctgttgagatccagttcgatgtaacccactcgtgcacccaactgatcttcagcatctttt…
pCAG<GFP	µ027	Green fluorescent reporter	gagctcatcgatctcgacattgattattgactagttattaatagtaatcaattacggggtcattagttcatagcccatatatggagttccgcgttacataacttacggtaaatggcccgcctggctgaccgcccaacgacccccgcccattgacgtcaataatgacgtatgttcccatagtaacgccaatagggactttccattgacgtcaatgggtggactatttacggtaaactgcccacttggcagtacatcaagtgtatcatatgccaagtacgccccctattgacgtcaatgacggtaaatggcccgcctggcattatgcccagtacatgaccttatgggactttcctacttggcagtacatctacgtattagtcatcgctattaccatgggtc…
pCAG<mclover-2A-Cas9	B882	Cas9 with green fluorescent reporter	agatctttttccctctgccaaaaattatggggacatcatgaagccccttgagcatctgacttctggctaataaaggaaatttattttcattgcaatagtgtgttggaattttttgtgtctctcactcggaaggacatatgggagggcaaatcatttaaaacatcagaatgagtatttggtttagagtttggcaacatatgcccatatgctggctgccatgaacaaaggttggctataaagaggtcatcagtatatgaaacagccccctgctgtccattccttattccatagaaaagccttgacttgaggttagattttttttatattttgttttgtgttatttttttctttaacatccctaaaattttccttacatgttttactagccagatttttcct…
scrambled gRNA sequence	®027	Scrambled gRNA for control	gactaccagagctaactca
BFP-to-GFP conversion assay plasmids
s34.hEF1a<mCh-2A-SpCas9	TU265	Cas9	ggtgaattcccttatgtgagtgtaaaaggcaggcgagtttgtcccttaattaatagggataacagggtaatatcttgccctgcacgaataccagcgaccccttgcccaaatacttgccgtgggcctcggcctgagagccaaaacacttgatgcggaagaagtcggtgcgctcctgcttgtcgccggcatcgttgcgccacatctaggatctgccaggaaccgtaaaaaggccgcgttgctggcgtttttccataggctccgcccccctgacgagcatcacaaaaatcgacgctcaagtcagaggtggcgaaacccgacaggactataaagataccaggcgtttccccctggaagctccctcgtgcgctctcctgttccgaccctgccgcttaccggata…
s34.hEF1a<mCh-2A-SpCas9-Ctip	TU267	Cas9-Ctip fusion	ggtgaattcccttatgtgagtgtaaaaggcaggcgagtttgtcccttaattaatagggataacagggtaatatcttgccctgcacgaataccagcgaccccttgcccaaatacttgccgtgggcctcggcctgagagccaaaacacttgatgcggaagaagtcggtgcgctcctgcttgtcgccggcatcgttgcgccacatctaggatctgccaggaaccgtaaaaaggccgcgttgctggcgtttttccataggctccgcccccctgacgagcatcacaaaaatcgacgctcaagtcagaggtggcgaaacccgacaggactataaagataccaggcgtttccccctggaagctccctcgtgcgctctcctgttccgaccctgccgcttaccggata…
s23.U6<BFPgRNA	TU140	BFP sgRNA for HDR	ggtctaatacccaatctctcgtcttatccagatgttttatacgccttaattaatagggataacagggtaatatcttgccctgcacgaataccagcgaccccttgcccaaatacttgccgtgggcctcggcctgagagccaaaacacttgatgcggaagaagtcggtgcgctcctgcttgtcgccggcatcgttgcgccacatctaggatctgccaggaaccgtaaaaaggccgcgttgctggcgtttttccataggctccgcccccctgacgagcatcacaaaaatcgacgctcaagtcagaggtggcgaaacccgacaggactataaagataccaggcgtttccccctggaagctccctcgtgcgctctcctgttccgaccctgccgcttaccggata…
S12<GFP-donor	TU149	GFP donor for HDR	GGTGCGTTTTTATGCTTGTAGTATTGTATAATGTTTTTAAGATCCTTAATTAATAGGGATAACAGGGTAATATCTTGCCCTGCACGAATACCAGCGACCCCTTGCCCAAATACTTGCCGTGGGCCTCGGCCTGAGAGCCAAAACACTTGATGCGGAAGAAGTCGGTGCGCTCCTGCTTGTCGCCGGCATCGTTGCGCCACATCTAGGATCTGCCAGGAACCGTAAAAAGGCCGCGTTGCTGGCGTTTTTCCATAGGCTCCGCCCCCCTGACGAGCATCACAAAAATCGACGCTCAAGTCAGAGGTGGCGAAACCCGACAGGACTATAAAGATACCAGGCGTTTCCCCCTGGAAGCTCCCTCGTGCGCTCTCCTGTTCCGACCCTGCCGCTTACCGGATA…
S12<GFP-donor-HMEJ	TU287	GFP donor for HMEJ	GGTGCGTTTTTATGCTTGTAGTATTGTATAATGTTTTTAAGATCCTTAATTAATAGGGATAACAGGGTAATATCTTGCCCTGCACGAATACCAGCGACCCCTTGCCCAAATACTTGCCGTGGGCCTCGGCCTGAGAGCCAAAACACTTGATGCGGAAGAAGTCGGTGCGCTCCTGCTTGTCGCCGGCATCGTTGCGCCACATCTAGGATCTGCCAGGAACCGTAAAAAGGCCGCGTTGCTGGCGTTTTTCCATAGGCTCCGCCCCCCTGACGAGCATCACAAAAATCGACGCTCAAGTCAGAGGTGGCGAAACCCGACAGGACTATAAAGATACCAGGCGTTTCCCCCTGGAAGCTCCCTCGTGCGCTCTCCTGTTCCGACCCTGCCGCTTACCGGATA…
pCAG<mCh-2A-PE2	TU518	Prime editor	cactcgtgcacccaactgatcttcagcatcttttactttcaccagcgtttctgggtgagcaaaaacaggaaggcaaaatgccgcaaaaaagggaataagggcgacacggaaatgttgaatactcatactcttcctttttcaatattattgaagcatttatcagggttattgtctcatgagcggatacatatttgaatgtatttagaaaaataaacaaataggggttccgcgcacatttccccgaaaagtgccacctgggtcgacattgattattgactagttattaatagtaatcaattacggggtcattagttcatagcccatatatggagttccgcgttacataacttacggtaaatggcccgcctggctgaccgcccaacgacccccgcccattga…
p.EF1a<mCh-2A-PE2	TU573	Prime editor	gatccgctgcattaatgaatcggccaacgcgcggggagaggcggtttgcgtattgggcgctcttccgcttcctcgctcactgactcgctgcgctcggtcgttcggctgcggcgagcggtatcagctcactcaaaggcggtaatacggttatccacagaatcagggataacgcaggaaagaacatgtgagcaaaaggccagcaaaaggccaggaaccgtaaaaaggccgcgttgctggcgtttttccataggctccgcccccctgacgagcatcacaaaaatcgacgctcaagtcagaggtggcgaaacccgacaggactataaagataccaggcgtttccccctggaagctccctcgtgcgctctcctgttccgaccctgccgcttaccggatacctgt…
pJ2.U6<BFPpegRNA<U6<BFPPE3b	TU558	pegRNA for BFP H62Y + PE3b gRNA	gatccgctgcattaatgaatcggccaacgcgcggggagaggcggtttgcgtattgggcgctcttccgcttcctcgctcactgactcgctgcgctcggtcgttcggctgcggcgagcggtatcagctcactcaaaggcggtaatacggttatccacagaatcagggataacgcaggaaagaacatgtgagcaaaaggccagcaaaaggccaggaaccgtaaaaaggccgcgttgctggcgtttttccataggctccgcccccctgacgagcatcacaaaaatcgacgctcaagtcagaggtggcgaaacccgacaggactataaagataccaggcgtttccccctggaagctccctcgtgcgctctcctgttccgaccctgccgcttaccggatacctgt…
pJ2.U6<GFPgRNA2	TU446	GFP gRNA	ttaccatctggccccagtgctgcaatgataccgcggcttccacgctcaccggctccagatttatcagcaataaaccagccagccggaagggccgagcgcagaagtggtcctgcaactttatccgcctccatccagtctattaattgttgccgggaagctagagtaagtagttcgccagttaatagtttgcgcaacgttgttgccattgctacaggcatcgtggtgtcacgctcgtcgtttggtatggcttcattcagctccggttcccaacgatcaaggcgagttacatgatcccccatgttgtgcaaaaaagcggttagctccttcggtcctccgatcgttgtcagaagtaagttggccgcagtgttatcactcatggttatggcagcactgcataat…
HEK cell plasmids
p.Grin1-1a	Borschel et al. J Neurophysiol, 2012	Grin1 cDNA expression	Borschel et al. J Neurophysiol, 2012
p.Grin2a	Borschel et al. J Neurophysiol, 2012	Grin2a cDNA expression	Borschel et al. J Neurophysiol, 2012
p.CMV<Grin2a-A243V	®539	Grin2a-A243V cDNA expression	atttatgcagaggccgaggccgcctctgcctctgagctattccagaagtagtgaggaggcttttttggaggcctaggcttttgcaaaaagctcccgggagcttgtatatccattttcggatctgatcaagagacaggatgaggatcgtttcgcatgattgaacaagatggattgcacgcaggttctccggccgcttgggtggagaggctattcggctatgactgggcacaacagacaatcggctgctctgatgccgccgtgttccggctgtcagcgcaggggcgcccggttctttttgtcaagaccgacctgtccggtgccctgaatgaactgcaggacgaggcagcgcggctatcgtggctggccacgacgggcgttccttgcgcagctgtgctcgac…
PegAssist plasmids (Addgene)
pJ2.U6<pegRNAscaffold	P457	backbone for assembly (GGA) with synthetic pegRNA	aagatgcttttctgtgactggtgagtactcaaccaagtcattctgagaatagtgtatgcggcgaccgagttgctcttgcccggcgtcaatacgggataataccgcgccacatagcagaactttaaaagtgctcatcattggaaaacgttcttcggggcgaaaactctcaaggatcttaccgctgttgagatccagttcgatgtaacccactcgtgcacccaactgatcttcagcatcttttactttcaccagcgtttctgggtgagcaaaaacaggaaggcaaaatgccgcaaaaaagggaataagggcgacacggaaatgttgaatactcatactcttcctttttcaatattattgaagcatttatcagggttattgtctcatgagcggatacatatt…
pJ2.U6<Cas9scaffold	P396	GGA for PE3b gRNA	ttaccatctggccccagtgctgcaatgataccgcggcttccacgctcaccggctccagatttatcagcaataaaccagccagccggaagggccgagcgcagaagtggtcctgcaactttatccgcctccatccagtctattaattgttgccgggaagctagagtaagtagttcgccagttaatagtttgcgcaacgttgttgccattgctacaggcatcgtggtgtcacgctcgtcgtttggtatggcttcattcagctccggttcccaacgatcaaggcgagttacatgatcccccatgttgtgcaaaaaagcggttagctccttcggtcctccgatcgttgtcagaagtaagttggccgcagtgttatcactcatggttatggcagcactgcataat…
pj2>RFP	P387	GGA for final pegRNA/PE3b combo plasmid	agtaaacttggtctgacagttaccaatgcttaatcagtgaggcacctatctcagcgatctgtctatttcgttcatccatagttgcctgactccccgtcgtgtagataactacgatacgggagggcttaccatctggccccagtgctgcaatgataccgcggcttccacgctcaccggctccagatttatcagcaataaaccagccagccggaagggccgagcgcagaagtggtcctgcaactttatccgcctccatccagtctattaattgttgccgggaagctagagtaagtagttcgccagttaatagtttgcgcaacgttgttgccattgctacaggcatcgtggtgtcacgctcgtcgtttggtatggcttcattcagctccggttcccaacgat…

### Sheet: Oligos
GRIN2A
Grin2A_pegRNA_twist	prCR712	gtgagcaagggcgaggaggacatgggatcatgcgcttgccatcatGGGTTATTGTCTCATGAGCGGGAAGACctCACCGGCTGTCCTCATCCTGAGCGgtttcagagctatgctggaaacagcatagcaagttgaaataaggctagtccgttatcaacttgaaaaagtggcaccgagtcggtgcAGAGCGAACCTCGCTCAGGATGAGGACTTTTgccgGTCTTCtaatggtttcttagacgtcactgtctacaaggtgaagcaccggcggcatggacgagctgtacaagatcatgcgct
Grin2A_PE3b_1	prGB87	caccGAGCGAGGTTCGCTCTCTTG
Grin2A_PE3b_2	prGB88	aaacCAAGAGAGCGAACCTCGCTC
prCR420_Grin2a_Seq3_R	prCR420	GACTGGAGTTCAGACGTGTGCTCTTCCGATCTAAGACCGTCTCTCACTCTTGCC
prCR419_Grin2a_Seq3_F	prCR419	ACACTCTTTCCCTACACGACGCTCTTCCGATCTTGTCATCCTGCTCTACTGCTCC
PegAssist
pJ2_OH1.0_F	prRR940	GGTCTCAggagTTTCCCCGAAAAGTGCCAC
pegRNA_OH2.0_R	prRR918	GGTCTCAagtaGCCGATTCATTAATGCAGCG
pJ2_OH2.0_F	prRR941	GGTCTCAtactTTTCCCCGAAAAGTGCCAC
pegRNA_OH7.0_R	prRR921	GGTCTCAagcgGCCGATTCATTAATGCAGCG
PE2_OH5.0_R	prRR849	GGTCTCAaagctgaccggttagactttcctct
PE2_OH4.2_F	prRR842	GGTCTCAagcaaaacggacagccgacggaag
